# A symbiotic MLO gene regulates root development via RALF34-triggered Ca^2+^ signalling in *Lotus japonicus*

**DOI:** 10.1101/2025.09.18.676995

**Authors:** Filippo Binci, Giacomo Guarneri, Sofía Cristina Somoza, Filippo Vascon, Arianna Capparotto, Edoardo Di Nuzzo, Giacomo Rago, Barbara Baldan, Laura Cendron, Lorella Navazio, Marco Giovannetti

## Abstract

*Mildew Locus O* (*MLO*) genes, initially identified as powdery mildew susceptibility factors, are increasingly recognized as multifunctional regulators implicated in diverse processes, including plant reproduction, root thigmotropism, and interactions with beneficial microbes. Recent evidence shows that MLO proteins can act as Ca^2+^-permeable channels in response to Rapid Alkalinization Factors (RALF) peptides in reproductive cells, pointing to broader roles in Ca^2+^-mediated signalling.

In this study, we investigate the symbiotic clade IV member LjMLO4 in the model legume *Lotus japonicus*, focusing on its role in root development and responsiveness to LjRALF34 peptides. We show that *LjMLO4* expression is strongly induced in root cells colonized by arbuscular mycorrhizal (AM) fungi, yet loss-of-function mutants exhibit only subtle AM-associated phenotypes. Instead, we uncover a previously uncharacterized function of LjMLO4 as a regulator of primary root growth and lateral root formation, acting even in the absence of AM fungal colonization and in a Ca^2+^-dependent manner. Heterologous expression in *E. coli* confirms that LjMLO4 facilitates Ca^2+^ transport, while genetic and physiological assays demonstrate its contribution to LjRALF34-triggered root growth responses and Ca^2+^ signalling.

Together, these findings identify LjMLO4 as a molecular hub between peptide signalling, Ca^2+^ transport and root system architecture, highlighting how MLO proteins integrate developmental, nutritional and symbiotic cues.
