## Supplementary Table S1 for "A symbiotic MLO gene regulates root development via RALF34-triggered Ca^2+^ signalling in *Lotus japonicus*"

### Sheet: Suppl. Table S1
Supplementary Table S1. Protein sequences used for phylogenetic analyses and multisequence alignments.

### Sheet: MLO protein sequences
Gene name	Gene identifier	Protein sequence	Source
Arabidopsis thaliana
AtMLO1	AT4G02600	MGHGGEGMSLEFTPTWVVAGVCTVIVAISLAVERLLHYFGTVLKKKKQKPLYEALQKVKEELMLLGFISLLLTVFQGLISKFCVKENVLMHMLPCSLDSRREAGASEHKNVTAKEHFQTFLPIVGTTRRLLAEHAAVQVGYCSEKGKVPLLSLEALHHLHIFIFVLAISHVTFCVLTVIFGSTRIHQWKKWEDSIADEKFDPETALRKRRVTHVHNHAFIKEHFLGIGKDSVILGWTQSFLKQFYDSVTKSDYVTLRLGFIMTHCKGNPKLNFHKYMMRALEDDFKQVVGISWYLWIFVVIFLLLNVNGWHTYFWIAFIPFALLLAVGTKLEHVIAQLAHEVAEKHVAIEGDLVVKPSDEHFWFSKPQIVLYLIHFILFQNAFEIAFFFWIWVTYGFDS…	Jacott et al. (2020), New Phytol
AtMLO2	AT1G11310	MADQVKERTLEETSTWAVAVVCFVLLFISIVLEHSIHKIGTWFKKKHKQALFEALEKVKAELMLLGFISLLLTIGQTPISNICISQKVASTMHPCSAAEEAKKYGKKDAGKKDDGDGDKPGRRLLLELAESYIHRRSLATKGYDKCAEKGKVAFVSAYGIHQLHIFIFVLAVVHVVYCIVTYAFGKIKMRTWKSWEEETKTIEYQYSNDPERFRFARDTSFGRRHLNFWSKTRVTLWIVCFFRQFFGSVTKVDYLALRHGFIMAHFAPGNESRFDFRKYIQRSLEKDFKTVVEISPVIWFVAVLFLLTNSYGLRSYLWLPFIPLVVILIVGTKLEVIITKLGLRIQEKGDVVRGAPVVQPGDDLFWFGKPRFILFLIHLVLFTNAFQLAFFAWSTYEFN…	Jacott et al. (2020), New Phytol
AtMLO3	AT3G45290	MTDKEESNHSSEVGAVRSLQETPTWALATVCFFFIAVSICLERLINLLSTRLKKNRKTSLLEAVEKLKSVLMVLGFMSLMLNVTEGEVSKICIPIKYANRMLPCRKTIKSHNDVSEDDDDDDGDNHDNSFFHQCSSKGKTSLISEEGLTQLSYFFFVLACMHILCNLAILLLGMAKMRKWNSWEKETQTVEYLAANDPNRFRITRDTTFARRHLSSWTETSFQLWIKCFFRQFYNSVAKVDYLTLRHGFIFAHVSSNNAFNFQNYIQRSLHEDFKTVVGISPLMWLTVVIFMLLDVSGWRVYFYMSFVPLIIVLVIGTKLEMIVAKMAVTIKENNSVIRGTPLVESNDTHFWFSNPRFLLSILHYTLFLNTFEMAFIVWITWQFGINSCYHDNQGIIIT…	Jacott et al. (2020), New Phytol
AtMLO4	AT1G11000	MEHMMKEGRSLAETPTYSVASVVTVLVFVCFLVERAIYRFGKWLKKTRRKALFTSLEKMKEELMLLGLISLLLSQSARWISEICVNSSLFNSKFYICSEEDYGIHKKVLLEHTSSTNQSSLPHHGIHEASHQCGHGREPFVSYEGLEQLLRFLFVLGITHVLYSGIAIGLAMSKIYSWRKWEAQAIIMAESDIHAKKTKVMKRQSTFVFHHASHPWSNNRFLIWMLCFLRQFRGSIRKSDYFALRLGFLTKHNLPFTYNFHMYMVRTMEDEFHGIVGISWPLWVYAIVCICINVHGLNMYFWISFVPAILVMLVGTKLEHVVSKLALEVKEQQTGTSNGAQVKPRDGLFWFGKPEILLRLIQFIIFQNAFEMATFIWFLWGIKERSCFMKNHVMISSRL…	Jacott et al. (2020), New Phytol
AtMLO5	AT2G33670	MAGGGGGSTSGEGPRELDQTPTWAVSTVCGVIILISIVLELMIHKIGEVFTERRKKALYEALQKIKNELMVLGFISLLLTFGQNYIASLCVASRYGHAMSFCGPYDGPSGESKKPKTTEHLERRVLADAAPAQCKKGYVPLISLNALHQVHIFIFFLAVFHVIYSAITMMLGRAKIRGWKVWEEEVINDHEMMNDPSRFRLTHETSFVREHVNPWAKNRFSFYVMCFFRQMLRSVRKSDYLTMRHGFISVHLAPGMKFNFQKYIKRSLEDDFKVVVGISPELWAFVMLFLLFDVHGWYVTAVITMIPPLLTLAIGTKLQAIISDMALEIQERHAVIQGMPLVNVSDRHFWFSRPALVLHIIHFILFQNAFEITYFFWIWYEFGLRSCFHHHFALIIIRV…	Jacott et al. (2020), New Phytol
AtMLO6	AT1G61560	MADQVKEKTLEETSTWAVAVVCFVLLLISIVIEKLIHKIGSWFKKKNKKALYEALEKVKAELMLMGFISLLLTIGQGYISNICIPKNIAASMHPCSASEEARKYGKKDVPKEDEEENLRRKLLQLVDSLIPRRSLATKGYDKCAEKGKVAFVSAYGMHQLHIFIFVLAVCHVIYCIVTYALGKTKMRRWKKWEEETKTIEYQYSHDPERFRFARDTSFGRRHLSFWSKSTITLWIVCFFRQFFRSVTKVDYLTLRHGFIMAHLAPGSDARFDFRKYIQRSLEEDFKTIVEINPVIWFIAVLFLLTNTNGLNSYLWLPFIPFIVILIVGTKLQVIITKLGLRIQEKGDVVKGTPLVQPGDHFFWFGRPRFILFLIHLVLFTNAFQLAFFVWSTYEFGLKN…	Jacott et al. (2020), New Phytol
AtMLO7	AT2G17430	MITRSRCRRSLLWFLVFHGGATATGAPSGGKELSQTPTWAVAVVCTFLILISHLLEKGLQRLANWLWKKHKNSLLEALEKIKAELMILGFISLLLTFGEPYILKICVPRKAALSMLPCLSEDTVLFQKLAPSSLSRHLLAAGDTSINCKQGSEPLITLKGLHQLHILLFFLAIFHIVYSLITMMLSRLKIRGWKKWEQETLSNDYEFSIDHSRLRLTHETSFVREHTSFWTTTPFFFYVGCFFRQFFVSVERTDYLTLRHGFISAHLAPGRKFNFQRYIKRSLEDDFKLVVGISPVLWASFVIFLLFNVNGWRTLFWASIPPLLIILAVGTKLQAIMATMALEIVETHAVVQGMPLVQGSDRYFWFDCPQLLLHLIHFALFQNAFQITHFFWIWYSFGL…	Jacott et al. (2020), New Phytol
AtMLO8	AT2G17480	MGIIDGSLLRRLICLCLWCLLGGGVTVVTAEDEKKVVHKQLNQTPTWAVAAVCTFFIVVSVLLEKLLHKVGKVLWDRHKTALLDALEKIKAELMVLGFISLLLTFGQTYILDICIPSHVARTMLPCPAPNLKKEDDDNGESHRRLLSFEHRFLSGGEASPTKCTKEGYVELISAEALHQLHILIFFLAIFHVLYSFLTMMLGRLKIRGWKHWENETSSHNYEFSTDTSRFRLTHETSFVRAHTSFWTRIPFFFYVGCFFRQFFRSVGRTDYLTLRNGFIAVHLAPGSQFNFQKYIKRSLEDDFKVVVGVSPVLWGSFVLFLLLNIDGFKMMFIGTAIPVIIILAVGTKLQAIMTRMALGITDRHAVVQGMPLVQGNDEYFWFGRPHLILHLMHFALFQN…	Jacott et al. (2020), New Phytol
AtMLO9	AT1G42560	MAGGGGGGGGEGPRQLDQTPTWAVSTVCGVIILISIILELIIHKVGEVFERKKKKALFEALEKIKNELMVLGFISLLLTFGQNYIASICVPSRYGHAMSFCGPYDGPSEDDRKKLKKTDHAMRILYSVQRRSLADAPPVNCKKDYVALISLNALHQVHIFIFFLAVFHVIYSAITMMLGRAKIRGWKVWEQEVIHEQEMMNDPSRFRLTHETSFVREHVNSWASNKFFFYVMCFFRQILRSVRKSDYLTMRHGFISVHLAPGMKFDFQKYIKRSLEDDFKVVVGIRPELWAFVMLFLLFDVHGWYVTAVITMIPPLLTLAIGTKLQAIISYMALEIQERHAVIQGMPVVNVSDQHFWFEKPDLVLHMIHFVLFQNAFEITYFFWIWYEFGLRSCFHHHF…	Jacott et al. (2020), New Phytol
AtMLO10	AT5G65970	MATRCFWCWTTLLFCSQLLTGFARASSAGGAKEKGLSQTPTWAVALVCTFFILVSVLLEKALHRVATWLWEKHKNSLLEALEKIKAELMILGFISLLLTFGEQYILKICIPEKAAASMLPCPAPSTHDQDKTHRRRLAAATTSSRCDEGHEPLIPATGLHQLHILLFFMAAFHILYSFITMMLGRLKIRGWKKWEQETCSHDYEFSIDPSRFRLTHETSFVRQHSSFWTKIPFFFYAGCFLQQFFRSVGRTDYLTLRHGFIAAHLAPGRKFDFQKYIKRSLEDDFKVVVGISPLLWASFVIFLLLNVNGWEALFWASILPVLIILAVSTKLQAILTRMALGITERHAVVQGIPLVHGSDKYFWFNRPQLLLHLLHFALFQNAFQLTYFFWVWYSFGLKS…	Jacott et al. (2020), New Phytol
AtMLO11	AT5G53760	MGEGEENGNEADSNERSLALSPTWSVAIVLTVFVVVSLIVERSIYRLSTWLRKTKRKPMFAALEKMKEELMLLGFISLLLTATSSTIANICVPSSFYNDRFLPCTRSEIQEELESGSTVKRNLLTKSLFFNIFRRRLDVIKRTTCSEGHEPFVSYEGLEQLHRFIFIMAVTHVTYSCLTMLLAIVKIHSWRIWEDVARLDRHDCLTAVAREKIFRRQTTFVQYHTSAPLAKNRILIWVTCFFRQFGRSVDRSDYLTLRKGFIVNHHLTLKYDFHSYMIRSMEEEFQRIVGVSGPLWGFVVAFMLFNIKGSNLYFWIAIIPVTLVLLVGAKLQHVIATLALENAGLTEYPSGVKLRPRDELFWFNKPELLLSLIHFILFQNSFELASFFWFWWQFGYSSC…	Jacott et al. (2020), New Phytol
AtMLO12	AT2G39200	MAIKERSLEETPTWAVAVVCFVLLFISIMIEYFLHFIGHWFKKKHKKALSEALEKVKAELMLLGFISLLLVVLQTPVSEICIPRNIAATWHPCSNHQEIAKYGKDYIDDGRKILEDFDSNDFYSPRRNLATKGYDKCAEKGKVALVSAYGIHQLHIFIFVLAVFHVLYCIITYALGKTKMKKWKSWERETKTIEYQYANDPERFRFARDTSFGRRHLNIWSKSTFTLWITCFFRQFFGSVTKVDYLTLRHGFIMAHLPAGSAARFDFQKYIERSLEQDFTVVVGISPLIWCIAVLFILTNTHGWDSYLWLPFLPLIVILIVGAKLQMIISKLGLRIQEKGDVVKGAPVVEPGDDLFWFGRPRFILFLIHLVLFTNAFQLAFFVWSTYEFTLKNCFHHKT…	Jacott et al. (2020), New Phytol
AtMLO13	AT4G24250	MAEARSGSLEYTPTWVVAFICFIIVLLSLLAERGLHHLGKCLKRRQQDALFEALQKLKEELMLLGFISLMLTVSQAAIRHICVPPALVNNMFPCKKPLEEHHAPKSSHSIINNARHLLSTGESPDHCAAKGQVPLVSVEALHQLHIFIFVLAVFHVIFCASTMVLGGARIQQWKHWEDWFKKRPSQKGTTRRGHHAHAHELFSANHEFFEMHAGGFWRRSVVISWVRSFFKQFYGSVTKSEYIALRQAFIMSHCRTNPSFDFHKYMLRTLEIDFKKVVSISWYLWLFVVVFLLLNVGGWNTYFWLSFLPLILLLMVGAKLEYIISSLALDVSEKRSRAEEAVITPSDELFWFHRPGIVLQLIHFILFQNSFEIAFFFWILFTYGIHSCIMEKLGYLIPR…	Jacott et al. (2020), New Phytol
AtMLO14	AT1G26700	MREETEPSERTLGLTPTWSVATVLTIFVFVSLIVERSIHRLSNWLQKTKRKPLFAALEKMKEELMLLGFISLLLTATSSTIANICVSSSFHNDRFVPCTPSEINEELESTISTVKRTQLTRSLFLHTLRRRLSGIGEDTCSEGHEPFLSYEGMEQLHRFIFIMAVTHVTYSCLTMLLAIVKIHRWRIWEDEVHMDRNDCLTVVAREKIFRRQTTFVQYHTSAPLVKNRLLIWVICFFRQFGHSVVRSDYLTLRKGFIMNHHLTLTYDFHSYMIRSMEEEFQKIVGVSGPLWGFVVGFMLFNIKGSNLYFWLAIIPITLVLLVGAKLQHVIATLALENASITEYASGIKLRPRDELFWFKKPELLLSLIHFIQFQNAFELASFFWFWWQFGYNSCFLRNH…	Jacott et al. (2020), New Phytol
AtMLO15	AT2G44110	MAGGGTTLEYTPTWVVALVCSVIVSISFAVERLIHRAGKHFKNNDQKQLFGALQKIKEELMLVGFISLLLSVGQSKIAKICISKELSEKFLPCTKPAGAEKSLKDSSHFQFSFTGRHLLAGDAPAGDYCSLKGKVPIMSLSALHELHIFIFVLAVAHIIFCLLTIVFGTMKIKQWKKWEDKVLEKDFDTDQMIQKKFTHVQEHEFIRSRFLGVGKADASLGWVQSFMKQFLASVNESDYITMRLGFVTTHCKTNPKFNFHKYLMRALNSDFKKVVGISWYLWVFVVLFLLLNIVAWHVYFWLAFIPLILLLAVGTKLEHIITDLAHEVAEKHIAVEGDLVVRPSDDLFWFQSPRLVLFLIHFILFQNSFEIAYFFFILFQFGWDSCIMDHVKFVIPRLV…	Jacott et al. (2020), New Phytol
Hordeum vulgare
HvMLO1	HORVU4Hr1G082710	MSDKKGVPARELPETPSWAVAVVFAAMVLVSVLMEHGLHKLGHWFQHRHKKALWEALEKMKAELMLVGFISLLLIVTQDPIIAKICISEDAADVMWPCKRGTEGRKPSKYVDYCPEGKVALMSTGSLHQLHVFIFVLAVFHVTYSVITIALSRLKMRTWKKWETETTSLEYQFANDPARFRFTHQTSFVKRHLGLSSTPGIRWVVAFFRQFFRSVTKVDYLTLRAGFINAHLSQNSKFDFHKYIKRSMEDDFKVVVGISLPLWGVAILTLFLDINGVGTLIWISFIPLVILLCVGTKLEMIIMEMALEIQDRASVIKGAPVVEPSNKFFWFHRPDWVLFFIHLTLFQNAFQMAHFVWTVATPGLKKCYHTQIGLSIMKVVVGLALQFLCSYMTFPLYAL…	Jacott et al. (2020), New Phytol
HvMLO2	HORVU1Hr1G052110	MAGGEGGEGARALDQTPTWAVVAVCAVIVAVSILLEGILHHLGQWFSKRKKKALFDALEKVKSELMTLGFISLLLTVTARYISRICIPAGAADTMLPCKLSRSSDHGEPKGHGRRHLSEEPANFSCPKGMVSLVSTDGLHQLHIFVFFLAVFHVTFSAITMSLGRAKTRIWKEWEKDTSSITYEFSADPSKFRLTHQTSFVRQHASCWSKSTTMLYVVSFFRQFFRSVRRTDYLTLRHGFIAAHLSPGTRFNFRKYIKRSLEDDFKTVVGISPPLWASALAVMLFNVHGWHNLFWFSTIPLVVILAVGTKLQAIIARMAVEITEKHTVIQGMPVVKLSDEHFWFGKPHMVLHLIHFALFQNAFEITYFFWIWYEFGLRSCFHDNFEFTIARVCLGGVVQ…	Jacott et al. (2020), New Phytol
HvMLO3	HORVU3Hr1G090450	MEGAGGELAEDALEYTPTWIVAVVCSLIVTISLAAERCLHYLGKTLKRKRQKALFEALLKVKEELMLLGFISLLMTVSQDVIQRTCIPPSWTNYLLPCKKTEGHHAAALGGRRLLPKSVPRSDHCRNKGKVPLLSLEALHQLHIFIFVLAITHVIFSVLTMVLGGAKIRQWKHWETEIHKSDAGNGPKKLTQVQQFEFIKERFNGVGKESTLLSWMHSFVKQFYASVTKSDYATMRLGFIMTHCRGNPKFGFHRYMVRALEGDFKKVVGIRWYLWIFVVIFMLLNVNGWHTYFWISFVPLILLLAVGTKLEHVIDQLAQDVVEKHSAIEGDLVVNPSDEHFWCGKPRVILYLIHFILFQNAFEIALFFWILTTYGFNSCIMDHVPFIVPRLVIGVVIQL…	Jacott et al. (2020), New Phytol
HvMLO4	HORVU2Hr1G013760	VGVILILDQLWDAMAGGGGKAKPLEFTPTWIVASVCSVIVIISLLFERLLHRLGKRLMRSRKKPLYEALLKVKEELMLLGFISLLLTVFQGPMGKLCVSPSAMLHLLPCKPPPHMTDHLGGAVFTGVMGGARRLLAGGASSDEYCLKKGKVPLLSSEAIHQLHIFIFVLAVTHFLLSAITVLLGIAQTRNWRHWEAKIQENDAGEPQMIKHVREFKFIQDHVKDHRKRSRIFGWMRSFFKQFYGSVTEEDYTTMRLGFIMKHCKGTPKFNFYSYMIRALEFDFKKVVGISWYLWAMLMIFLLLNVQGWYVYIWITLVPFIMLLVVGSKMEHIITELAYEVAQKHTAIRGDLVVAPSDDFFWFHRPKLVLLLIHVVLFQNAFEIAFFFWLLVTYGFKSCI…	Jacott et al. (2020), New Phytol
HvMLO5	HORVU1Hr1G064440	MAEHGEEEAATLEFTPTWIVALVCSIIVLISLLAERCLHYLGKTFRRKNQKPLYEAILKVKEELMLLGFISLLLTVCQGKIQNICIRRSWTLHMLPCQGEDEVRAGEAAPTNEHFVTAQIIGRIGRRLLSGGAAEAGVCRSKGKAPLMSLEAIHQLHIFIFVLAITHVVFSVLTMLLGGAKIHQWKLWEDAIQKDTAGNGPKKVNNVRNFEFIREHFKGIGKDSRILSWLHSFFKQFYGSVSKTDYTTMRLGFIMTHCRGNLKFDFHKYMLRVLESDFKKVVGISWYLWVFVVIFLLLNVNGWHTYFWIAFIPLILLLAVGTKLEHVIAQLAQDVAEKHSAVEGDLIVKPSDDHFWFGRPRIVLFLIHFILFQNAFEIAFFFWILTTYGFNSCIMGQVG…	Jacott et al. (2020), New Phytol
HvMLO7	HORVU6Hr1G033290	MGQGEEEEQSLALTPTWVVASVCLIIVAISLAAERLLHRLGKVLKFNGQEALFSALQRVKEELMILGFISFLLSVCQNLINRICIPESAARIMLPCIEESKAREGAAKLCKRKGEVPMLSEEALHQLHIFIFVLGVVHVLFCVTTLLLGGAKMRTWNKWETEIQQGRLDEREKRPGWMKPSVVRWIIAFFKQFYNSVGKPDYQVLRSAFVLRHYPNRPDFDFHKYMVRALEHDFKEVVGISWYLWLFVIVFLLLNINGWHTYFWLSFLPLILLLIVGTKLEHISTRLAQEAAECSDETSGNPWTKPCKEHFWFSHPRAVLHLIHFILFQNSFEMAFFFWVLATYGFDSCIMENRSYALPRLAIGIIVQVLCSYSTLPLYAIVTHMGGDIKLQAFGEHVH…	Jacott et al. (2020), New Phytol
HvMLO8	HORVU2Hr1G118780	MAGGEGAGAGGGTGEMRSLALTPTWSVATVLTLLVAASLIVERSIHRLSNWLKKTHRNPLYKAMEKMKEEMMLLGFISLLLAATSRIISGICIDTKYYNSRFSPCTKEEVEESLSAEHALTRKRNHVIDAILHRSLRRNLKAQYHQVQACHEGFESFVSHEGLEQLHRFIFVMAVTHVTYSCLTMLLAILKVHTWRKWEDEAFRDNHESFSQIAYASATRRQPPALTKSSSFRFWSQNNAVMWVFCFLAQFGQSVVRADYLILRKGFIMNHNLPPTYDFHTYMIRSMEEEFEKIVGVSGVLWGFVVAFMLFNVDGSNLYFWIAILPVALVLLVGAKLQHIIAILTSEGAKLTAFGPRIKPRDDLFWFKKPKFLLWLIHFVLFQNAFELASFFWFWWQFG…	Jacott et al. (2020), New Phytol
HvMLO9	HORVU4Hr1G018270	MEEEGRSLAETPTWSVATVTTLMVATCFLIERSLSRLAKWLRKTKRKAMLAALEKIREELMLLGVISLLLSQTARWISEICVPSTLFTSKFYMCTEKDFDDLDQHGEHTANNTHIARILVGGQSMHVCDEGHEPFVSYEGLEQLHRFLFILGFTHVLYSFVTVVLSMIKIYSWRKWETQACTLSREQLQPRRKVMRRQSTFVFHHASHPWSKSKILLWMLCFLRQFKGSIKKSDYMALRLGFITYHKLPHSYDFHKYMVRSMEDDYNGSVGISWPLWVYAIICIFVNVHGLNIYFWLSFAPVILVLLVGTELQHVIAQLALEVVEATATNVGTQLKLRDDLFWFGKPRVLWWLIQFISFQNAFEMATFLWSLWELSANSCFMKNQYMVVIRLASGLLVQ…	Jacott et al. (2020), New Phytol
HvMLO12	HORVU7Hr1G091040	MLKVLANILLTYYMICFAHLLYDIFFQTILLYDIDFFFLLFFCVLSSSMATYAELMLLGFISFILSLSQGFIVHICIPETATHFMLPCKRENHKVVEEGAIVCNKKGDVPFLSLEALHQLHIFIFVLGLVHVVFCATTIFLGGAKIRRWKHWETGIHRDIQQKFEVQTDIVGNATPMHVLLRRNQGELVSERTRGFWKQLAVVSWIIAFLKQFHDSVGKSDYEALRSAFVLIHYPNHPKFDFHKYMTRALEHDFKRVVGCSWYLWLFVVLFLLLPNAGWHTYFWLAFLPLFLLLVVGAKLQHIITRLAQEAAASLADTTNQVPNIKPSKEHFWFGKPSIVLHLIHFILFQNAFEIGFFFWVLVTYGFDSCIMEKKAYAISRLVIGLIIQVVCSYITLPL…	Jacott et al. (2020), New Phytol
HvMLO13	HORVU0Hr1G008830	MAGGGGKAKPLEFTPTWIVASVCSVIVIISLLFERLLHRLGKRLMRSRKKPLYEALLKVKEELMLLGFISLLLTVFQGPMGKLCVSPSAMLHLLPCKPPPHMTDHLGGAVFTGVMGGARRLLAGGASSDEYCLKKGKVPLLSSEAIHQLHIFIFVLAVTHFLLSAITVLLGIAQTRNWRHWEAKIQENDAGEPQMIKHVREFKFIQDHVKDHRKRSRIFGWMRSFFKQFYGSVTEEDYTTMRLGFIMKHCKGTPKFNFYSYMIRALEFDFKKVVGISWYLWAMLMIFLLLNVQGWYVYIWITLVPFIMLLVVGSKMEHIITELAYEVAQKHTAIRGDLVVAPSDDFFWFHRPKLVLLLIHVVLFQNAFEIAFFFWLLVTYGFKSCIMGKPAYVITRIVI…	Jacott et al. (2020), New Phytol
Medicago truncatula
MtMLO1	Medtr6g033330	MAEDKVYERTLEETPTWAVAVVCFVLLAISIVIEHIIHAIGKWFKKKNKNALYEALEKVKGELMLMGFISLLLTVFQDYISKICISEKVGSTWHPCSTPKTKTASNDENSESENHDRKLLEYFDPNPRRILATKGYDQCADKGKVALVSAYGIHELHIFIFVLAIFHILQCIITLALGRFKMRRWKKWEDETRTVEYQFYNDPERFRFARDTTFGRRHLSMWTKSPISLWIVCFFRQFFGSISRVDYLALRHGFIMAHLAPGNDAEFDFQKYISRSLEKDFKVVVGISPTIWFFAVLFLLTNTHGWYSSYWLPFLPLIIILLVGAKLQMIITKMGLRIQDRGEVIKGAPVVEPGDHLFWFNSPNLLLFIIHLVLFQNAFQLAFFSWSTYEFSINSCFHR…	Jacott et al. (2020), New Phytol
MtMLO2	Medtr5g022400	MVEENREEGRSLAETPTWAVATVITLLVSLSFLSNGTLKKLVKWLGRTKRKSLLSALEKMQEELMLFGLLSLLMGHWIIFVAKICVKSSVLSSRFFPCALKESFGIVKHNVWSNLEYSNKTILKEQVNNDGLHNFCPKGHESFASYESLEQLHRFVFVLGITHVSYSFVAVALAMIKIYSWRTWENEAKTMAIQSLQDTSQSTSTSSIRLKRLSTFIFHQASHPWSHHKILVWLLCFSRQFWSSISRTDYMALRLGFITTHDLPLTYDFHNYMLRSMDEEFRDIVGVSVLLWIYAICCIFLNFHGNNFYFWLSFVPAILILIIGTKLHRVVVKLAVEVIDHSPYMKPHRFNLRDELFWFGKPRLLLRLIQLISFLNAFEMSTFLWSLWEIDDPSCFMDN…	Jacott et al. (2020), New Phytol
MtMLO3	Medtr2g093750	MAGGSVGRSLTETPTWAVAVVCFVILSISIFIEHIFHIIEKWLKKKHKSALYESLEKIKSELMLLGFISLLLTVGEGLISRICISEKVAATWHPCSNNANIESDDEELIDHETGGSRRLLAALLASQGDNHHRILAGGGGDKCAEEGKVAFVSAGAIHQLHIFIFVLAVFHILYCILTLALGRAKMRRWKRWEEATKTPEYQFSHDPERFRFANETSFGRRHLSFWTKNPVLIWIVCFFRQFVRSVPEVDYLTLRHGFMMAHLAPQSHLKFDFRQYIKRCLEEDFKVVVGISPPIWFITVFFLLFHTHGWHSYLWLPFLPLIIVLLVGTKLQVIITQMGLRIQKQGMVVKGEPVVQPRDDLFWFNKPRLILFLINFVLFQNAFQLAFFSWTALQFGVTS…	Jacott et al. (2020), New Phytol
MtMLO4	Medtr2g028470	MAEEELNESLEYTPTWIVAVVCSIIVFISLCAERALHRLGKYLKRKKQKALYRALNKLQEELMLLGFISLLLTVFQGVISHICISPEHATQMLPCKRSHESVQGSEHDHYDTIINRRRLLSTDTGSQHCRLEGKVPLLSLEGLHHLHIFIFVLAVVHVVFCVTTMILGGARIRQWKSWEDHARKKTTNSSGETLRSEIDEFFNKHAQGYWRKAAVVGWFRSFFKQFYGSVAKYDYLALRHGFIKEHYPNDPNFNFHSYITRTLEVDFRKVIGISWYLWLFVVLFLLLNLEGWHTYFWLAFLPLIILLLVGAKLEHIITRLGQESVAKEYPTERVKPSDEYFWFNRPAIVLDLLHFTLFQNSFEIAFFFWIWSTYGFDSCIMEKVAYIIPRIVMGVIVQV…	Jacott et al. (2020), New Phytol
MtMLO5	Medtr3g115960	MGGGGGGGDSRQLDVTPTWAVAAVCAIIVIISILLEKLIHKFASVFEERKKHALLEALEKIKAELMVLGFISLLLTFGQNYISKVCIPVKYSNTMLPCQPLAERTADHPGEPALEPQGTEHEPTPNIPAGEGESKGEHHRRLLSYERRFLGGGGGGPGCKPGFTPLISVDGLHQLHIFIFFLAVFHVIFSAITMTLGRAKIKGWKEWEQDHLVDEDALNDPRRFRLTHETSFVRDHNSFWTKTPVTFYFVCFFRQFLRSVRRADYLTMRHGFVSVHLAPGSKFDFQKYIKRSLEDDFKVVVGISPILWASVVLFLLVNVHGWHASFWVSFLPLAVILAVGTKLQAIITRMALDIQERHAVVQGIPLVQVSDKYFWFEWPQLVLYLLHYVLFQNAFELTF…	Jacott et al. (2020), New Phytol
MtMLO6	Medtr5g024700	MFKRVFSCLCLFYGGLSMAASDSRNSSRTLDQTPTWGVAAVCTVFILISIALEKSLHKLGTWLGKREKKALLEALEKVKAELMILGFISLLLTIGQNYIVRICISEKIANKMLPCPHKYIGGDKKSNSKVEQNRIPVSFEGRYLAADTPSFKCSRKGHEPLLSVNGLHQLHILIFFLAVFHVFYSAVTMLLGRLKIRGWKEWEEETLTHGYEFANDAAKLRLTHETSFVRAHTSFWTRVYIGCFFRQFYRSVRKVDYQTLRNGFINVHLAPGSKFNFQKYIKRSLEDDFKVVVGVSPVLWASAVVFLLLNIDGWRTPIWAFLIPIIIILAVGTKLQVILARMALEISERHIVVQGMPLVQGSDRYFWLGQPQLVLHLIHFALFQNSFQITYILWTWYSF…	Jacott et al. (2020), New Phytol
MtMLO7	Medtr2g006280	MEHAVEQGRSLAETPTYSVASVVTVMVFVCFLVERSIYRFGKWLKKTRRKALFASLEKIKEELMLLGLISLLLAQSARWISEICVNSSLFSSRFYTCSEQDLPMIEHVMIVNSSSFSDETTIPKGLYSGALHQCGEGHEPFVSYEGLEQLHRFLFVLGITHVLYSCLAVGLAMSKIYSWCRWENQATMALIDGNLQGKNNKVMRRQTTFVFHHASHPWSRNPILIWMLCFLRQFRSSIQKSDYLALRLGFITEHKLPLSYDFHKYMVRSMEDEFHGILGISWPLWVYTIVCIFVNIHGLNIYFWLSFIPAILVMLIGTKLQHVVSILALEIWQQQGPSARTQVKPRDGLFWFKKPDILLWIIQFVIFQNAFEMASFIWTLWGFKEKSCFMRHHYMIIIR…	Jacott et al. (2020), New Phytol
MtMLO8	Medtr3g115940	MAGGAPGERTLKETPTWAVAAVCAVFVIISVLIEHGIHKLEKWFHKKHKKAMSEALEKIKEELMLLGFISLLLTFGTKYIAKICIPNKLGDSMLPCKKGEVEEESKDDRRRLLSFDFDENVVWRRGLAPAAGGDDYCSNKGQVPLISQSGVHQLHIFIFVLAVFHIFYSVMTIVLARAKMQKWKAWETETSSVEYQFTHDPSRFRFAHQTTFVKRHSGWSEKPGIRWIVAFFRQFFASVSKVDYMTMRHGFINAHFAPDSKFDFHKYIKRSMEDDFKVVVGISVPLWAFAIIFLLMNVYNWYTLTWLSLAPLVILLLVGTKLELIIMEMAQEIQDRTTIVRGVPVVEPNNKYFWFNRPHWIIFLIHFTLFQNAFQIAYFLWTWYEFTITSCFHENLPLI…	Jacott et al. (2020), New Phytol
MtMLO9	Medtr3g118190	MSGGGEGGEEENTLEFTPTWVVAGVCTVIVAISLAVERLLHYGGKFLKSKDQKSLYEALQKIKEELMLLGFISLLLTVSQNRLTKICVPPGVLRHMLPCSLEDKKESHSHSAFSFPGRIARRLLADRLLAESESAEEPLKTGFCGRKNKVPLLSVEALHHLHIFIFVLAVVHVTFSVLTVVFGGARIRQWKHWEDSIAKENYDTNKVLKPKLTHVQQHEFIKGRFSGFGKDSALIGWLQSFFKQFYGSVTKSDYVTLRLGFITTHCKTNPKFNFHKYMIRALEDDFKQVVGISWYLWLFVVIFLLLNINGWHTYFWIAFVPVILLLSVGTKLEHVITQLAHEVAEKHAAIEGDLVVQPSDNHFWFHRPHIVLFLIHFILFQNAFEIAFFFWIWVTYGFD…	Jacott et al. (2020), New Phytol
MtMLO10	Medtr8g073130	MFMSKYKQRLFLCLVLFAWLYNGSVAMAASSEDSGSSKDLDKTPTWAVGCVCTVFILVSIILEKSLHKIGTWLGDRHKKALLEALEKVKAELMILGFLSLLLTFGQSYMVKLCMPANATDIMLPCQSRATRDAKNDEDEHHRKLLYYERRYLSEDGAPYNCKEGQEPLISVNGLHQLHILIFFLAVLHVIYSAVTMLLGRLKIRGWKAWEAETSSHGYEFATDPSRFRLTHETSFVRQHATFWTKIPIFFYISCFFRQFYRSVEKSDYLTLRNGFIAVHLSPGSKFNFQKYIKRSLEDDFKVVVGVSPVLWASFVVFLVLNVDGWHAMFWGSLIPVIIILAVGTKLQVTLSKMAIEITERHAVVQGIPLVQGSDKYFWFGKPQLLLHLIHFALFQNAFQ…	Jacott et al. (2020), New Phytol
MtMLO11	Medtr4g079140	MAEGEQRSLEETPTWAVSVCCFFVLVISLIIEGGLHKLAEFLRKKKRKSMGKALTKTKTEMMKLGFVSFLLTISEVPMSKICINKDVANSFRPCKDSEYLAGEVSRKELGYHDNYCEAKGKVGLISSEGILELNILISILAVFHILYCTLTMCLGKAKMRRWKKWEEETQTLEYQIDNDSRRFQYISQTLGGKRHFKFWNNYSPLLWIVCFMRQFYNSVSKDDYFALRNGFIAKNISEGSNFNFNFKKFLSRTYDEDFEKVVGIRFWIWLFSIFFIFLSAHEFYNYYWLPFIPLVIALLAGTKLQVIITKMHLDSCKQSPVIKGTILVKPSDEYFWFHKPEWLLHLIQIILIQNSFQLAFFTWSWYEFGPRSCFNREKEDIAIRIALGLAVQLLCAYVT…	Jacott et al. (2020), New Phytol
MtMLO13	Medtr8g010500	MVEDKLKKDPICNMLLHGLLPLFAASSVAVSFAAECSLHCLGNFLKKKNQKPLYQALQKIKEELMLLGFISLFLTITQNGITKICVPDEWTYHMLPCSLEEIEEEEMKKNSHFQTFFSSDLVSGTARRLLGGGGGGDDPFGFTDEKVGYCTAKGKVPLLSVEALHKLHIFIFVLAIVHVTSCVLTIIFGGLNIRRWKPWENSIVADENHESQHAPEWTDTVTHVHQHSFIKNRFTGFGKNYAIMGWVKSFFKQFYGSVTKLDYVTLRRGFIMTHCRGNPKFNFHKYMIRALEDDFQNVVGISWYLWIFVVIFMLLNINGWHTYFWVAFIPVILLLAVGTKLEHVIIQLAHEVAEKHSAIQGKLVVQPSDDHFWFHRPRIVLFLIHLILFQNSFEIAFFF…	Jacott et al. (2020), New Phytol
MtMLO14	Medtr8g010530	MGHGGGEAEEGRDLQFTPTWVVALVCTVIVAVSFAVERSLHYLGKVLKKKNQKPLFEALQKIKEELMILGFISLFLTVTQNGMIKICVPVEWTIHMLPCSINGDDEVKETKLPSKSHFQTFFSSKDVFGTAKRLLGDDHDHSSKDEEIGYCTAKGKVPLLSVEALHKLHIFIFVLAVVHVTSCVLTIVFGGLNIRRWKRWEDSIVADENNQSQTPERTDTVTHVHQHAFIKDHFTGFGKDSAIMGWLKSFFKQFYGSVTKLDYVTLRLGFIKTHCRGNPKFNFHKYMNRALEDDFKKVVGISWYLWIFVVIFLLLNVNGWHTYFWIAFIPVILLLAVGTKLEHVIIQLAHEVAEKHSAIQGELIVQPSDDHFWFHRPRIVLFLIHLILFQNSFEIAFFF…	Jacott et al. (2020), New Phytol
MtMLO15	Medtr2g079500	MAETVKEPRSLALTPTWSVATVLTIFVAVSLLVERSINRLSNWLRKTNRKPLLEAVEKMKEELMLLGFISLLLTATSGMIANICIPSKFYNSAFAPCSRSEINKEIEENGSEGRKLLTASYPRLIRRMLNGMDRNSCKEGYEPFVSYEGLEQLHRFIFVMAITHVSYSCLTMLLAIVKIHSWRVWEDEAHMDRRNYLSEITRQMTMRRQSTFVKTHTSNSLFIWMTCFFRQFGHSVVRADYLTLRKGFITNHNLSSKYDFHSYMVKSMEEEFQRIVGVSGPLWGFVVGFMLFNIKGSNLYFWIAIIPISLVLLVGTKLQQVIATLALENAGISGFFSEAKLRPRDELFWFKKPELLLSLIHFILFQNAFELASFFWFWWQFGYNSCFIRNHLLVYLRLI…	Jacott et al. (2020), New Phytol
Oryza sativa
OsMLO1	AC073166 (Os10g39520)	MTLGFISLLLSVTGRYISRICIPVGAADTMLPCSLRRSSSEQEVPGGGGHGRRHLSGDPTNFKCAKGMVSLVSADGLHQLHIFVFFLAVFHVAFSAITMSLGRAKTRIWKEWEKETCSLTYEFSYDPSKFRLTHQTSFVRQHASCWSKSTILLYFVSFFRQFFRSVRRTDYLTLRHGFIAAHLSLGTRFNFRKYIKRSLEDDFKTVVGISAPLWASALAIMLFNVHGWHNLFWFSTIPLVVTLAVGTKLQAIIAMMAVEIKERHTVIQGMPVVKLSDEHFWFGKPRLVLHLIHFASFQNAFEITYFFWIWYEFGLRSCFHDNFELIIARVCLGVVVQFMCSYITLPLYALVSQMGSQMKRTIFDEQTAKALKKWHKAAVVKKKQQKGSSHEPGSETPGT…	Jacott et al. (2020), New Phytol
OsMLO2	AP003346 (Os01g66510)	MARAEAAAALEFTPTWIVAAICSLIVLISLAAERCLHYLGKTLKRKNQKALFEALLKVKEELMLLGFISLLLTVSQGILQKTCVPPKWTNYLLPCRKMEDQSKQRGPSEAHFVAAGVLGHLGRRLLADGGTGADHCQNKGKVPLLSLEALHQLHIFIFVLAITHVIFSALTMLLGGAKIHQWKHWENDIQKDVAQNAPKKVTHVHQFEFIRERFKGIGKDSIILSWLHSFVKQFSGSVTKSDYITMRLGFIQTHCRANPKFDFHRYMVRALEADFKKVVGISWYLWIFVMIFLLLNVNGWHTYFWISFVPLLLLLAVGTKLEHVITQLAHEVAEKHSAIEGDLVVNPSDEHFWFGRPKVILYLIHFILFQNAFEIAFFFWILTTYGFNSCIMDHVPFIL…	Jacott et al. (2020), New Phytol
OsMLO3	AC099739 (Os03g03700)	MAGGGGGRALPETPTWAVAVVCAVIVLVSVAMEHGLHKLGHWFHKREKKAMGEALEKIKAELMLLGFISLLLTVAQTPISKICIPESAANIMLPCKAGQDIVKGLKGKKDHRRRLLWYTGEEESHRRSLAGAAGEDYCAQSGKVALMSSGGMHQLHIFIFVLAVFHVTYCVITMALGRLKMKKWKKWELETNSLEYQFANDPSRFRFTHQTSFVKRHLGLSSTPGLRWIVAFFRQFFGSVTKVDYLTMRQGFINAHLSQNSKFDFHKYIKRSLEDDFKVVVGISLPLWFVAILVLFLDIQGFGTLIWISFVPLVILMLVGTKLEMVIMEMAQEIQDRATVIKGAPVVEPSNKYFWFNRPDWVLFFIHLILFQNAFQMAHFVWTLATPGLKKCFHENMGL…	Jacott et al. (2020), New Phytol
OsMLO4	AL606456 (Os04g58420)	MEEEFEKIVGVSGLLWGFVVAFMLFNINGSNLYFWIAILPVTLVLLVGAKLQYVIATLTAEGAKMNAYGPRIKPRDDLFWFKKPEFLLWLIHFILFQNSFELASFFWFWWQFGYDSCFIKNHLIVYCRLILGFAGQFLCSYSTLPVYALVTQMGSKYKAALIPRRIRETMHGWGKDARRRRKKHRGGDDSTIRTETSTVCSLDDDDGDDEHGQFVETTPSRPYLKIQLQPLRSGGGSARPGTPCHPGVVGLPPLHSVSTQGSSHPMLQRQASSLSAPSSPSPRGGGMTRSMSMPGFASLTRTPGGSCPGTGAGTPTRLSDARN	Jacott et al. (2020), New Phytol
OsMLO5	AL731606 (Os04g36680)	MAATEATTIEDTPTWIVAAVCSAIVLISFAFERSLHYLGKALERRRRTLYEALLKLKEELMLLGFISLLLVVFQEPIQRICIAESLMGHWLPCRSDGKASSHHGVAAASAAVVSGAGARRLLGEGTAGSGHCSSKGKVPLLSLHAIEQIHIFIFVLAITHVVLSAVTVLLGLLQMRRWRHWENAIKADGDFGPKMINRAQQFKFIQDRYKGFDKVTMVIIWMRSFFKQFYGSVTKDDYTAMRLGFVMEHFRGHPKFNFYDYMIKALEKDYKRVVGIKWYLWIFVMIFLLLNITGWHSYFWISLIPLVLLLLIGTKLEHIITQLAYEVATKHTAVEGDIAVSPSDNLFWFHSPRLVLALLRFILFQNAFEFAYFIWTMATFGFNSCIMDRLPYRVSRIVI…	Jacott et al. (2020), New Phytol
OsMLO6	AP003518 (Os06g29110)	MAGGRSGSRELPETPTWAVAVVCAVLVLVSVAMEHGLHNLSHWFRRRQKKAMGDALDKIKAELMLLGFISLLLTVAQAPISKICIPKSAANILLPCKAGQDAIEEEAASDRRSLAGAGGGDYCSKFDGKVALMSAKSMHQLHIFIFVLAVFHVTYCVITMGLGRLKMKKWKKWESQTNSLEYQFAIDPSRFRFTHQTSFVKRHLGSFSSTPGLRWIVAFFRQFFGSVTKVDYLTMRQGFINAHLSQNSKFDFHKYIKRSLEDDFKVVVGISLPLWFVGILVLFLDIHGLGTLIWISFVPLIIVLLVGTKLEMVIMQMAQEIQDRATVIQGAPVVEPSNKYFWFNRPDWVLFFIHLTLFHNAFQMAHFVWTMATPGLKKCFHENIWLSIVEVIVGISLQV…	Jacott et al. (2020), New Phytol
OsMLO7	AP003616 (Os06g40790)	MADELVTPSQSSSSCFQQHKGGLVLDGYLTCLQLHMALFYWIEELEFECSVGIASRVDVRFSVDGFFSLCYECTFLKHKDQKALYSALERLKEELMLLGFISFVLSLSEGFIVGICVSENAMHLMLPCKKETYQLSEGVKLCKKKGEVPLLSVEALHQLHIFIFILGLVHVVFCATTILLGGAKIRKWKLWETEIQQEMQQKLQKRDATPGRIAHNQQGEFVSERTKGLWMKLAVVSWIIAFFKQFHDSVSKSDYKALRSAFGLKHFPSHPSFNFYKYLIRALEHDFKRVVGISWYMWLFVILFLLLNINGWHTYFWLAFLPLFLLLVVGAKLEHIITRLAQEAAAVASLSHGTERTPYVKPSKEHFWFGRPEIVLNLIHFILFQNSFEIGFFIWVLVT…	Jacott et al. (2020), New Phytol
OsMLO8	AP004191 (Os02g10350.1)	MGAGEGGEEQSLALTPTWVVAGVCFIIVAISLAAERLLHRLGKVLKFNGQEALFSALQRVKEELMLLGFISFLLSVFQKFINHICIPESAAHLMLPCITRETSETTEDASKLCKRKGEVPMLSEEALHQLHIFIFVLGIVHVVFCVTTLLLGGAKMKKWEKWEKEIQQGRTKERPKRPGWMKFIVVRCAISFLKQFYDSVGKPDYQVLRSAFVQRHYPNRPDFDFHKYMVRALEHDFKEVVGISWYLWLFVIVFLLLNINGWHTYFWLSFLPLILLLIVGTKLELISTRLAQEAADCPDEATGNPWTKPCKEHFWFSKPRIVLHLIHFILFQNSFEMGFFFWVLATYGFDSCIMENKIYALPRLAIGIIVQVLCSYSTLPLYAIVTHMGGDIKLQAFGE…	Jacott et al. (2020), New Phytol
OsMLO9	AC134933 (Os01g66510)	MAAEAATLEFTPTWIVAAVCSLMVLISLVAERCLHYLGKMLKRKNQKPLYEALLKVKEELMLLGFISLLLTVFQGLIQRTCIPPRWTVHMLPCQREAVGPAKEHVAAAQIVGRIGRRLLSEGGAGAELCQKKGKVPLLSLEAIHQLHIFIFVLAITHVIFSVSTMLLGGAKIHQWKQWEVEIQKDAVGSGQPGPAKVTHVHQFEFINDHFKGMGKDSKILSWLHSFVKQFYGSVSKSDYTTMRLGFIMTHCRGNPKFDFHKYMMRVLESDFKKVVGISWYLWVFVVIFLLLNVNGWHTYFWIAFLPLILLLAVGTKLEHVIAQLAHDVAEKNSAIEGDLVVKPSDDHFWLGRPRIILYLIHFILFQNAFEIAFFFWILTTYGFSSCIMGQVSFIVPRLV…	Jacott et al. (2020), New Phytol
OsMLO10	AP004144 (LOC_Os02g35490)	MAGGGGKAAAGGGEAPAITLEHTPTWIVSAVCFVIVIISLLFERLLHRLGKRLKKSRKKPLYEGLLKVKEELMLLGFISLLLNVFQGLTQKICVKASVMDHLQPCKLDFSGAKTAKTTAHLAAAGVRRLLAGGGAKSDYCEKKGLVPILSVEAIHQLHIFIFVLAVSHVVLSAVTVLLGIAQTRKWQHWENKIQAGPQMIKHVQEFPFIKNHFKGHGKRWKTFGWLRSFLKQFYGSVTEEDYVTMRLGFIMKHCRGNPKFNFYKYMIRALEDDFKKVVGISWYLWAMLIIFLLLNVQGWYVYIWISAVPFVMLLVVGTKLEHIITELAHQVAEKHTAIEGELVVSPSDELFWFHRPKIVLLLIHIVLFQNAFEIAFFFWLLVTYGFKSCIMGNKGYVIA…	Jacott et al. (2020), New Phytol
OsMLO11	AC135794 (Os11g07912)	MVEEGRSLAETPTWSVATVTTLMVAACFLVERGISRFAKWLRKTKRKAMLAALEKIREELMLLGVISLLLSQTARWISEICVPSSLFTSRFYICSETDYEDLVVGGKRSTMEMNQTVVPNGLFGIQSQNVCSEGHEPFVSYEGLEQLHRFLFILGITHVLYTFVTVVLSMIKIYSWRKFETQACQLPTEQLQARRTKVMQRQSTFVFHHTSHPWSKNKILIWMLCFLRQFRRSIKKSDYMALRLGFITYHKLPHSYNFHKYMVRSMEDDYNGSVGISWPLWAYAIICIFVNIHGLNIYFWISFAPAILVLLVGTELQHVIAQLALEVVGATAPYVGTQLKLRDDLFWFGKPRVLWWLIQFISFQNAFEMATFVWSLLELSAQSCFMKNHYMIVLRLTSG…	Jacott et al. (2020), New Phytol
OsMLO12	AC135431 (Os05g09050)	MAVAPKVFTEMVNDNGSDGGGQRQWWRERKGKEKRGEGDPTKFRFTHETSFVRQHMNVLNKTPASFYISNFFRQFFRSVRRADYCALRHSFVNVHLAPGSKFDFQKYIKRSLEDDFKVIVGISPPLWASALIFLLLNVSGLHTMLWISIMPVVTILSVGTKLQGIICRMAIDITERHAVIQGIPLVQVSDSYFWFSRPTFVLFLIHFTLFQNGFQIIYFLWILYEYGMDSCFNDSKEFVFARLCLGVVVQFLCSYVTLPLYALVSQMGSTMKQSIFDDQTSKALKNWRAGVKKKPAAASSSKHGDAGGDHAAASPHSGSPKGEAGGVALTQRKAGGGEAGGEQQAGGGSGSKKGEEGDYEFVKLEP	Jacott et al. (2020), New Phytol
Lotus japonicus
LjMLO1A	LotjaGi6g1v0362200.1	MEEEVLQPGRSLAETPTYSVASVITVMVFVCFLVERSIYRFSKGLKKTKRKALFASLEKIKEGLMLLGLISLLLAQSARWISEICVNSSLFSSKFYICSEQDLGTNENFMFENSSSLPDETIPKGLTTGALHQCREGHEPFVSYEGLEQLHRFLFVLGITHVLYSCLAVGLAMSKVYSWCRWENQAQMATDGNLQGMRNKVMRRQTTFVFHHTSHPWSRNPILIWMVCFLRQFRSSIQKSDYLALRLGFITEHKLPLSYDFHKYMVRSMEDEFHGILGIRWPLWIYAIVC IFVNIHGLNIYFWLSFIPAI VVMLIGTKLQ HVVSTLALEI MEQQGPFART QQVKPRDGLFWFKKPDILLW LIQFVIFQDS FEMASFIWTL GGLKERSCFM …	This study
LjMLO1B	LotjaGi2g1v0380300.1	MHNRRFIVIRLSFGVVSQIWCSFITFPLYVIITQVGSRFKKSVISENVRKSLSKWQRRVKDKQCSSYSLLTATTSTTSLESMLDGVDQSYSSALTSEEGSSSGTKTSCLSNLDDVSNSNTQSNALFPCYEDHHDHDVHI	This study
LjMLO1C	LotjaGi3g1v0266200.1	MAENVQEARSLALTPTWSVATVLSIFVAVSLVVERSIHRLSNGLGKTNRKPLLAALEKMKEGLMLLGFISLLLTATSGMIANICIPSKFYNSAFAPCSRSEIDKETEENESKERKLLMASAYPHILGRMLDGINRNSCKKGYEPFLSYEGLEQLHRFIFIMAITHISYSCLTMLLAIVKVHSWRVWENEAHMDRHNSLAGITRQLTMRRQSTFVKSHPSNPLVRNSSIIWLACFFRQFGHSVVRADYLTLRKGFIMDHNLSLKYDFHSYMVRSMEEEFPRIVGVRGPLWGFVVGFMLFNIKGIDYYEKSRSLKVIYDIFLDFIDILAPT	This study
LjMLO2A	LotjaGi1g1v0557200.2	MLPCSLQLKDKHTAEPQHEPSSHFGFPRRLLAEALEAHPEIPFCAHKDKVPLLSVEALHHLHIFIFVMAIVHVAFSVLTVVFGSARVRQWKHWEDAVAKENYEPNKGLKAKVTHVHQHDFIKGRFSGFGKDSVIVGWLESFFKQFYGSVTKSEYVTLRLGFTMAHCQSNPKFNFHKYMIRALEDDFKQVVGIRWYLWLFVVIFLLLNINGWHTYFWIAFIPVIVLLAVGTKLEHVITQLAHEVAEKHAAVEGDLVVQPSDDLFWFHRPHIVLFLIHFILFQNAFEIAFF	This study
LjMLO2B	LotjaGi3g1v0260400.1	MSGGGVEEGNNLEFTPTWVVALVCSIIVAVSLAAERLLHYGGKFLKRKNQKPLYEALEKIKEGLMLLGFISLLLTVTQNGIIKVCVPESWTHHMLPCSLEDKEESEGSKTPTEHFQTFFSFSGVSGTARRLLDENQHATEAKPGYCAAKGKVPLLSTEGLHHLHIFIFVLAVVHVTFCVLTVVFGGLRVRQWKHWEEKIAQENADELERGPEPTVTHVHQHAFIQNRFSGFGKDYTLMGWLESFFKQFYGSVTKLDYVTLRLGFIMAHCRGNPKFNFHKYMIRALEDDFKKVVGIRWYLWVFVIIFLLLNINGWHTYFWIAFIPVIVLLAVGTKLEHVIMQLAHEVAEKHSAIEGELVVQPSDDHFWFHRPHIVLFLIHLILFQNAFEISFFFWIWVTY…	This study
LjMLO2C	LotjaGi6g1v0277800.1	MAEALNESLEYTPTWIVAVVCFIIVFISFCVERALHELGKFLRKKKQTALYEALTKLEEELMLLGFISLFITVFQGIISQICMEPKFATQMLPCKRPHGSTEGSEHYQIYYDNIINKRRLFSTGTSSGHCTQQGKVPLLSLEALHHLHIFIFVLAVVHVVFCVSTMILGSARIRQWKVWEDHARKMITSSRGPTLRHEIDEFFNEHAQGYWRKSAVVSWLISFFRQFDDSVAKYEYLALRDGFVKEHFPDKLDFDFHKYMIQTLEIDFRKVVGISWYLWLFVVLFLLLNLEGWHTYFWLAFLPLMILLLLGAKLKHIITRLGQDSVEREEDPTKQVKLSDEYFWFGRPVIVLDLLHFTLFQNSFEIAFFFWIWSTYGFDSCIMEKLAYIIPRLIMGVIV…	This study
LjMLO3A	LotjaGi2g1v0353500.1	MGFYFLQIRGWKAWEAETLTDGYEFANDASRFRLTHETSFVRAHTSFWIRMSILFYMGCFFRQFYRSVRKADYQTVRNGFITVHLAPGSKFNFQKYIKRTLEDDFKVVVGVSPVLWASVVVLLLLNINGWRTTIWATLIPVMMILVVGTKLQAILAKMALQITERQAVVQGMPLVQSSDRYFWFGQPQLVLHLIHFALFQNAFQITFVLWTWYSGLEDCFRVDYRIAIIKVATGFVMLCLCSYITLPLYALVSQMGTNIKHSIFDEQTS	This study
LjMLO3B	LotjaGi4g1v0138400.1	MFVSKYKSLSLCLVSWLCYGGVLAMASSEEGSSSSKNLDQTPTWAVACVCTVFILISLVLEKVLHKVGTGLHDRHKRALLEALEKVKAGLMILGFLSLLLTFGQSYIVKICIPANLADKLLPCPYTGTNKESSSEEEHHRKLLSYQRRILSDDTSSYKCKEGHEPLISVNGLHQLHILIFFLAILHVLYSAVTMLLGRLKVRGWKAWEQETSSHGFEFANGPSRFRLTHETSFVRAHATFWTRYPIFFYIGCFFRQFYRSVGKADYTTLRNGFISVHLSPGSKFNFQKYIKRSLEDDFKVVVGVRPVLWASFVLFLLLNVNGWHSMFWASLIPVTVILAVGTKLQATLTKMAIEITEKHAVVQGIPLVQGSDKYFWFGRPQLVLHLIHFALFQDAFQIT…	This study
LjMLO3C	LotjaGi1g1v0568300	MGGGGGGDARQLDLTPTWAVAAVCAVIVVISIILEKVIHKFAKMFEEKKKHALLEALEKIKAELMVLGFISLLLTFGQNYISKMCIPEKYSKTMLPCLPHDQREGGGGHATDEAVHGPPAASHEEGEAHEGEHHRRLLSYERRFLSADSPGPGCKEGYTPLISVSGLHQLHIFIFFLAVFHVIYSAITMTLGRAKIKMWKEWERDHVVDQDALNDPRRFRLTHETSFVRDHNSFWTKTPVSFYFVCFFRQFVRSVRRADYLTMRHGFVAVHLAPGSKFDFQKYIKRSLEDDFKVVVGISPILWASVVLFLLVNVHGWHASFLVSFIPLAVILAVGTKLQAIITRMALDIQERHAVVQGIPLVQVSDKYFWFEWPQLCLYLIHYVLFQNAFELTYFWWTW…	This study
LjMLO4	LotjaGi1g1v0568000.1	MAGPALGERSLQETPTWAVAAVCAVFIIVSVLIEHGIDSLGEWFHKRHKKAMSEALEKIKAELMLLGFISLLLTFGTKYIAKICIPVNVGDTMLPCNKALLKVDDSKDDRRRLLSFDENVVWRRGLAAASGDDYCLSKGKVPLISQTGVHQLHIFIFVLAVFHIFYSVMTMVLARAKMQRWKNWEQETSSLEYQFTNDPARFRFAHQTTFVRRHSGWTRKPGIRWMVAFFRQFFASVSKVDYMTMRHGFIKAHFNPDSKFDFHKYIKRSMEDDFKVVVGISLPLWAFAIIFMLLNIQEWYTLSWLSLAPLVILLLVGTKLELIIMEMAQEIQDRTTIVRGVPVVEPNNKYFWFNKPEWILFLIHFTLFENAFQIAYFLWSWYEFKITSCFHADLALTIT…	This study
LjMLO5A	LotjaGi5g1v0275900	MDKVAQKKLEETPTWAVAVVCFVMLAISIIIEHGIEAIEKWLEKRHKKALHEAVEKIKGELMLMGFISFLLTVFKDPISNICISKQVASTWHPCHPEEKKKGPEGYYDKCAKDGKDKVAFMSQYGIHQLHIFIFVLAIFHILQCITTLALGRTRMAMWKKWEEETKTLEHQFDNDPERFRFARDTTFGRRHLNSWSQSPISLWIVSFFRQFYGSVDKVDYMVLRHGFIIAHLAPGSESKFDFQKYISRSVDADFKVVVGISPTVWFFAVLILLTNTHGWHSYLWLPFIPLIIILLVGTKLQMIITNMGLKIQERGDVIKGAPLVEPGDDLFWFNRPRLILSLIHLVLFQNAFQLAFFAWSACDNDFKINSCFHRSTADVVIRLTLGVVTQVLCSYVTLP…	This study
LjMLO5B	LotjaGi2g1v0102800.1	MAKEDRVYERTLEETPTWAVAVVCFVLLAISIIIEHIIHAIGKWFKKKRKNALFEALEMVKGELMLMGFISLLLTVLQDPISKICISKSVASTWHPCANPKTKTKHDADSDSDDSNHRKLLEYFDLIPRRVLATKGYDKCHDKGKVALVSAYGIHQLHIFIFVLAIFHILQCIITLGLGRIKMRRWTRWEDETKTFEYQFYNDPERFRFARDTTFGRRHLSTWARSPVSLWMVSFLRQFYGSVTKVDYMALRHGFVMAHLAPGNDANFNFQKYINRSLEEDFKVVVGISPIIWFCAVLFLLTNAHGWYSYYWLPFIPLMIILLVGTKLQMIITMMGLRIQDRGEVIKGAPMVEPGDHLFWFNRPSLLLFLIHLVLFQNAFQLAFFSWSTYEFSLRSCFH…	This study
LjMLO5C	LotjaGi2g1v0362100.1	MAGGSGGGRSLEETPTWAVATVCFVMILISIIIEHIFHLTGEWLKKKHKKALYESLEKIKSELMLLGFISLLLTVGQSPISRMCISEKVADSWHPCSKEEENNTDSSVSDEESEPESSGRRLLAAFVGSGREIPRRVLAGGGGSDKCGEGKVPFVSSNGINQLHIFIFVLACFHVVCCILTMALGRAKMRKWKRWEEETKTPEYQFSHDPERFRFARDTSFGRRHLSFWTQNPVLIWMVCFLRQFVWSVPKVDYLTLRHGFIMAHLSPQSHSKFDFRKYIKRSLDEDFKVVVRISPPLWFLAVLFLLFNTHGWNSYLWLPFIPLMIILVVGTKLQVIITKMGLSIHQRGEVLQGMPLVQPGDDLFWFHRPRLVLHLINFVFFQNAFQLAFLTWTALQFG…	This study
LjMLO7A	LotjaGi6g1v0327500	MANTSSETTLESTATWAVATVCFILVLISILIEHLLHLLTKHFKKKRRKYLTGALEKIKSEFMLLGFTSLLLTVSQKPIANICIPKGVGETLLPCSNMTFDDAQEETKCAKQGKVSLLSRSGVGELQYLIFHLAVTHVISCFLTFTLGMAKMRRWESWEAETRTLEYEFSYDPRRFHLTHQTSFGKRHLNYWSNNPVLFWPVCLLRQFYKSVSKVDYFTLRHGFITAHFAEGSNFDFQKYIRRALEKDFGVLVGISWWIWLFSALYIFFNANVFYSHLWLPFIPLMVLLLVGTKLQGIITEMCLESHGKSHVVRGTLLVRPSDHFFWFRWPNLLLHLISFILFQNSFQLAFFTWTWIRFGIRSCFHQETENIIIRVVLGVSVQILCAYVTLPLYALVTQ…	This study
LjMLO7B	LotjaGi3g1v0243500	MEEGEYQRSLEETPTWSVSIFCFFLLIITLIIEGGIHKLTKFLRKKKRKSLEMALVKTKTEMMKLGFMSFLLTISEDVPISKICINKAVANSFLPCKDSADNYLTGLASASASRDSTTQLDKTPPTNDSAYEVNYCEAKGMVSLVSSDGILQLNIFISILAVFHILYCTLTMGLGKAKMRRWKKWEDETQSLEYQIANDSRRFQYTGQTLIGKRHLKFWTNFSPLLWMVCFLRQFYGPVSKDDYFALRNGFIAANISVGSTFNFKKFLSRTYDEAFEKIVGTRFWIWIFSIFFIFLSAHEFYHYYWLPFLPLVVALLVGTKLQLIIMKMNVDSCKRSPVIKGTLLLRLSDEYFWFHRPEWLLHLLQFILIHNSFQLAFFTWTWYEFGPRSCFNREKEDI…	This study

### Sheet: RALF protein sequences
species	gene name	protein sequence	Source
Arabidopsis thaliana	AtRALF1_AT1G02900	MDKSFTLFLTLTILVVFIISSPPVQAGFANDLGGVAWATTGDNGSGCHGSIAECIGAEEEEMDSEINRRILATTKYISYQSLKRNSVPCSRRGASYYNCQNGAQANPYSRGCSKIARCRS	Campbell & Turner (2017), Front Plant Sci
	AtRALF2_AT1G23145	MEARHMLVTILLLSFVFMNIMKVEAQKVIGYPAIGRDGARGCSPKDPSCPQQPEKPYKRGCEKITRCERDRRKQAHLRNPRKVLDVVAVMAKAKQLY	Campbell & Turner (2017), Front Plant Sci
	AtRALF3_AT1G23147	MSNLRGTNRFILVAVLVSFVFLSIMNAEARKEIGYPKQRFGEDRTNPYEEITPPLIGGCDPKNPQTCLPKQPANPYRRGCLKITRCQRDV	Campbell & Turner (2017), Front Plant Sci
	AtRALF4_AT1G28270	MGVKMLLIFGLLILAMVAKSVNATYPLTKSCINGQGCIGEDDELESLMDSETNRRQLARGRRYIGYDALKKNNVPCSRRGRSYYDCKKRRRNNPYRRGCSAITHCYRYAR	Campbell & Turner (2017), Front Plant Sci
	AtRALF5_AT1G35467	MLKAQVFMFVTVLVFVCVFINSNDAKRYIEYPPWQKHPCNPRFPTPDCYKRTPANPYRRGCTCISRCRRDCGGLSTWKKLLDTILKIPV	Campbell & Turner (2017), Front Plant Sci
	AtRALF6_AT1G60625	MAAHKKSHIRIFFVSVMIILSLFSGFGEGQTYINYNGMKGDIIPGCSSKNPKECVKIPAYSYNRGCEISTRCQRQQHSSSS	Campbell & Turner (2017), Front Plant Sci
	AtRALF7_AT1G60815	MSARKKNRIHVFFVSIMIIISLVSGFGEGIKQINYKDLIKDTIPGCTSKNPKECVKVPANTYHRGCEISTRCHREQHSSSG	Campbell & Turner (2017), Front Plant Sci
	AtRALF35_AT1G60913	MAAHKMSLTSLFFVSIVIVLSLFSGFGEGRYIKYRAIAKDRVPDCTQDPKNCVRVPVNQYHLPPGCQNTTHCYREKYHI	Campbell & Turner (2017), Front Plant Sci
	AtRALF8_AT1G61563	MGMSKSIKVILSLALVVFLALAGTKVEASVRYITYPAIDRGDHAVHCDKAHPNTCKKKQANPYRRGCGVLEGCHRETGPKPT	Campbell & Turner (2017), Front Plant Sci
	AtRALF9_AT1G61566	MGMSKSIKVILSLALVVFLALAATKVEATRYITYPAIDRGDHAVHCDKAHPNTCKKKEANPYQRGCEKINRCRGG	Campbell & Turner (2017), Front Plant Sci
	AtRALF10_AT2G19020	MKALVICLLVIFAAVIAVPVESRRKHLDYGVITKCAGPNPPPGCYPPGAQQKNPTPANEYRRGCSKITRCKRD	Campbell & Turner (2017), Front Plant Sci
	AtRALF11_AT2G19030	MKAWLICLLVICAAVIAEPVESRNYIEYGAINKCAGPNPPPGCNPPGAEQKNPTPVNEYSRGCSKIHRCRRD	Campbell & Turner (2017), Front Plant Sci
	AtRALF12_AT2G19040	MKAWVIGLLVICAVVIAEPVESRNYIEYGAINKCAGPNPPPGCNPPGTEQKNPTPVNEYSRGCSKIHRCRRD	Campbell & Turner (2017), Front Plant Sci
	AtRALF13_AT2G19045	MKAWVICLLVICAAVIAEPVESRNYIEYGAINKCAGPNPPPGCNPPGAEQKNPNPVNEYSRGCSKIHRCRRD	Campbell & Turner (2017), Front Plant Sci
	AtRALF14_AT2G20660	MKLLIFAVIISVVLFPVLVSSRTIKCDQLSGKCINGEEKEIMNMRLGLDVSSRRILQASRYISYEALKKNLPDNRRGEPDQRDNPYRRSCDVHSHCYRFTN	Campbell & Turner (2017), Front Plant Sci
	AtRALF15_AT2G22055	MGMSKSIKVIVSLALILFLALAATKVEATRYISYRGMNHGDHAIHCDKAHPNTCKKQVANPYRRGCGTIERCRRDTGRK	Campbell & Turner (2017), Front Plant Sci
	AtRALF16_AT2G32835	MVAYEKSPIVFLFATMMLVMFLFCGSGEARTLGYGSIKGDRIPACGYKNPNSCVKQPVNHYHRGCEKITRCARDAARYTESFNVDDDESPIINLH	Campbell & Turner (2017), Front Plant Sci
	AtRALF17_AT2G32885	MGISKKTVVQSFALIIIISIVMSTTEANSIGAPAMREDLPKGCAPGSSAGCKMQPANPYKPGCEASQRCRGG	Campbell & Turner (2017), Front Plant Sci
	AT2G32890	MAASREFIICCFLTLLLCNFFMRVESGAAADVSRGGCGGGDGSLGDDNERCVEAVKEDDDDDVDDVYKVINKMRIYA	Campbell & Turner (2017), Front Plant Sci
	AtRALF18_AT2G33130	MMNNMKLLIIAVMIISAALLPALVVGSRPVKCDNCMDGGEKEEIMKMSSGVDVSHRILQAKRFIDYEALKKNLPAKPDGKPDKPDNKYRRGCSAATGCYRFTN	Campbell & Turner (2017), Front Plant Sci
	AtRALF19_AT2G33775	MGIKILLILGLLTLAVVAESANATWTLTKSCVNGQGCIGEDGELDYLMDSETNRRQLAARRSYISYGALRKNNVPCSRRGRSYYDCKKRKRANPYRRGCSVITHCYRQTS	Campbell & Turner (2017), Front Plant Sci
	AtRALF20_AT2G34825	MVLSKKTIMQSFALMIILSIVMSTTEAKTIGNPAMREDEPKGCPPGSPASCKMQPANPYKPGCEASQRCRGT	Campbell & Turner (2017), Front Plant Sci
	AtRALF21_AT3G04735	MSNMKITNRFMLVATFIACVFISSMNMTVGKVIGYPGLKPDLPCDHHRYPSACAPSEQPVNPYRRGCSKIHRCRRDSPPAPISRKMLIRGQLIYNNAYNAYIQYP	Campbell & Turner (2017), Front Plant Sci
	AtRALF22_AT3G05490	MTNTRAIYAVIAILAIVISAVESTGDFGDSLDFVRAGSSSLFSGCTGSIAECIAEEEEMEFDSDISRRILAQKKYISYGAMRRNSVPCSRRGASYYNCQRGAQANPYSRGCSTITRCRR	Campbell & Turner (2017), Front Plant Sci
	AtRALF23_AT3G16570	MRGLSRNSGAAAIFAILLILAVHNWSVAVSSQSTEFAGDFPPFETECRGTIAECSVSAALGDGGDLFYGGGEMGEEFEMDSEINRRILATRRYISYGALRRNTIPCSRRGASYYNCRRGAQANPYSRGCSAITRCRRS	Campbell & Turner (2017), Front Plant Sci
	AtRALF24_AT3G23805	MSRSLALVYLSLLCLQTHLSISVTVPIPSVNGEIDAMLNRNGVIGEEEGEEMMPSEISRRVMMMRKQYISYETLRRDMVPCQKPGASYYACRSGQANAYNRGCSVITRCARDTNDIKT	Campbell & Turner (2017), Front Plant Sci
	AtRALF25_AT3G25165	MKTFMIILLVICSILIVGRVEANDNKRKYLLLDPCLRPNAPPGCHRQPYKPRTPVNVYSRGCTTINRCRRVQNP	Campbell & Turner (2017), Front Plant Sci
	AtRALF26_AT3G25170	MKAWMIILLVICVAVVVEQSEARKGRKYLNPGVLDRCRGPNPPAGCHPHNSHHKPRVPVHNYSRGCSRITRCRRDA	Campbell & Turner (2017), Front Plant Sci
	AtRALF27_AT3G29780	MTKTFFSFSFFFTSSLLLLLAATSATASTGNVTSGLRYDGCAPGDTVGECITATVEEEDEEGVEAVVRRILQQRKYLSYKTLQKQPTCDGRIAGNCIGTVNPKGATCTYYQRCKRAA	Campbell & Turner (2017), Front Plant Sci
	AtRALF28_AT4G11510	MSILKETKRFMVVAMFIACVFISNNMNVAVANEIGYPGMGRGDRQPGCDHGNCPPDQPANPYHRGCEKSKRCRGPDPPALPRKMI	Campbell & Turner (2017), Front Plant Sci
	AtRALF29_AT4G11653	MIKTKEVTFVTILIVLCVFISTIHAKRYIEYPIRLDLGKGCDPRFPTAACYKRTPANPYRRPCTTANRCRRSTSSTRVPSLKTFVEIPPM	Campbell & Turner (2017), Front Plant Sci
	AtRALF30_AT4G13075	MKAWVICLMVISIFMMIEPTLAAGGGKFLNPGVLDPCLRPNPPPECQAPGSAGKPRERVNEYKVGCSKLTRCDRVG	Campbell & Turner (2017), Front Plant Sci
	AtRALF31_AT4G13950	MFNSTALVIFAILFLLISADAFPIPSPNGEIDAMLIRNSIIGEDEDLMPTEISRRVLMAQKRYIGYETLRRDMVPCQKPGASYYDCRSGQANSYSRGCDTITRCARDTNDINT	Campbell & Turner (2017), Front Plant Sci
	AtRALF32_AT4G14010	MEIKPSRIFSTITIFFLCLLLAHVTSKASSSSLCNGSVAECSSMVETEEMSVIMESWSSQRLTEEQAHKLSYGALRRNQPACDGGKRGESYSTQCLPPPSNPYSRGCSKHYRCGRDS	Campbell & Turner (2017), Front Plant Sci
	AT4G14020	MEYYTFTENDEERVSRNHHVNNTWVKERYESDEEDGEVNKLILKEDEETKDMVTSPSGERMMLTSKVRYLTYGALKHDTAASAASGGGGRALPHPSNKYNRGHPKYYRCRG	Campbell & Turner (2017), Front Plant Sci
	AtRALF33_AT4G15800	MRGLSTKPVAIIIAILTVHFLFAAVTSQSSGDFVPIESKCNGTIAECSLSTAEEEFEMDSEINRRILATTKYISYGALRRNTVPCSRRGASYYNCRRGAQANPYSRGCSAITRCRR	Campbell & Turner (2017), Front Plant Sci
	AtRALF34_AT5G67070	MAASSLNLLLILSLLTFISLQRSESLSDNPSLTLLPDGFDWPISHSDEFDIIDGEESFEVTEEDDGVTDRRSLYWRRTKYYISYGALSANRVPCPPRSGRSYYTHNCFRARGPVHPYSRGCSSITRCRR	Campbell & Turner (2017), Front Plant Sci
Lotus japonicus	LotjaGi6g1v0041000_LC.1	MTLPPTTKQSLSLSQNQTQNRKTSKPTMPQPRFTSSIIFLFLFFLLHTHLPICNALSSTDLNLSDHSEIGVIGLDLMDSETNRRILAMQQKKYISYETLKRDMVPCDRAGASYYNCHARPANHYNRGCEVITACARGS	This study
	LotjaGi4g1v0370600.1	MASKSTLSFFYFLLFSFMHFSSTVFSWTNHASTCNGSIAECNQEDELLMESEISRRFLEERRYISPGALKRDKPVCNGGASGEAYSKSGGCLPPPSNPYNRGCSKYYRCRSDS	This study
	LotjaGi5g1v0224600.1	MAKSPSLPFFMISAVATILLAASMVVAGGDSLMATGWVTGPHCKGSIAECLEGEEGEEFELDSEINRRILADTRYISYGALRKNTVPCSRRGASYYNCRPGAQANPYNRGCSAIARCRGG	This study
	LotjaGi1g1v0766200.1	MSSSFFLLALCLFMVAMSIFSPSTASAIGEHHQLWWVHMTTPPPPCQGSIEECIAASGEFGMESSEPESHRRILATSQYISYRALQRNTVPCSRKGASYYNCKGGAEANPYNRGCPTITRCRTTS	This study
	LotjaGi4g1v0057600.1	MNFKPWLALLILATMALAMAAEASKVHDFGYYGVVGDVIGEDNEMLLDSEASRRTLRGRRGYISYGALKAGQVPCGRRGRSYYNCQQRGRANPYRRGCTAATHCARNLNN	This study
	LotjaGi1g1v0770800.1	MAKNNNSRSWLSLLICATVLVAMASSVDAGGAAVGMGWMSAKTLCQGSIADCMGDSSEFEMDSEINRRILATTKYISYGSLRKNTVPCSRRGASYYNCRTGAQANPYNRGCSAIARCGLYS	This study
	LotjaGi2g1v0402200.1	MASSSSLLLSLTLTLSLLLLAVDAQIDETSLKLMSDAALEWPPATMSLYDNDEEEEDGEQDMENGFSRRSLFWRRVKYYISYGALSANRIPCPPRSGRSYYTHDCYKARGPVHPYSRGCSIITRCRR	This study
	LotjaGi3g1v0536100_LC.1	MAKKSSNTLGASLVLALLVMAIFLNAGTTQAAGRGYPPADGDHVYKPETFGGSWENNMCWVKPFYCLWHPVECHFCIDLPPWNGQIPGIGGGGGGYIGGGGAEKKVENQADAAPTTTIP	This study
Medicago truncatula	Medtr2g040040	MTMSKLVLIIFFSAILICSTFTQNVEATPIGYPAFQPNLPIPSPPTPVNPPSRGCSPINRRHGPPPEGAEDEDKQQ	Campbell & Turner (2017), Front Plant Sci
	Medtr2g090625	MAMTKTTLVVFLSALLICTLFTQDVEAVNIIGNPAMQRDTIPCNRRNPGSCNPVSANTYQRGCEIEDKCVRGGTPEAK	Campbell & Turner (2017), Front Plant Sci
	Medtr2g090725	MAMTKTTLVAFLSALLICTFVTQDVEAGNVISNPAMQRDTIPCSKKDPGSCNQKPTNTYQRGCETEEKCRGGPGAK	Campbell & Turner (2017), Front Plant Sci
	Medtr3g084350	MSQLRFTSTIFLFLTLLFHAYLPICTSLLPTTVDLNLLKHSEINDAVVITKRVCTKTIGECLTDPEMMMMDSESNRRVLAMQKKYISYDTLKRDMVPCDRPGASYYNCHRRQANPYSRGCEVITACVRGAQEINT	Campbell & Turner (2017), Front Plant Sci
	Medtr3g464450	MSKAILSVFLSTLLIFSTFTQDVKASINGYPVVFGRKQLNAARIPANPYARGCEKINRCRGGNDPPSNK	Campbell & Turner (2017), Front Plant Sci
	Medtr3g464490	MSKAILSVFLSTLLIFSTFTQDVKASINGYPVVFGRKQLNAARIPANPYTRGCEKINRCRGGDNPPSRDFLVTKILG	Campbell & Turner (2017), Front Plant Sci
	Medtr4g088685	MLNIKSWIMFFFLAMLIAMVSAEASKVHDFTFASVRVGDLIGDDNEMLMDSESNRRTLAGRKRRYISYGALKANNIPCGQKGQSYYDCNARGQANPYRRGCTAITHCARTL	Campbell & Turner (2017), Front Plant Sci
	Medtr4g119860	MRTRNNLCVFFLLFSILALHVALSSSSTLDFTDNQLSSFFLPSDSGCRGSIAECSLLAGDEDDSEFMMDSESNRRILAARRYISYGALRRNTVPCSRRGASYYNCRPGAQANPYRRGCSAITRCRR	Campbell & Turner (2017), Front Plant Sci
	Medtr5g017160	MASSTLLNLTLTLLLCLLLTLFNTHVDAQIEEPTLNLISDTLEWPTTMSSLYNDLEEDNEEDTDSDFSRRSLFWSRVKYYISYGALSANRIPCPPRSGRSYYTHKCYEARGPVHPYYRGCSAITRCRR	Campbell & Turner (2017), Front Plant Sci
	Medtr6g060260	MINFKPWLMFFFLAMVIAMVSAKASKVHDFSFPSPVLVGDLIREENEMLMDSESNRRRYISYDALLADSIPCGLKGQSYYDCNHRDQVNPYRRGCTAITHCARVL	Campbell & Turner (2017), Front Plant Sci
	Medtr7g108600	MSNVSFLLLPLYLFMVSTSIFPATSSATGEHHLRWVAPMTTPTCQGSIEECIEEGEFGMNSESHRRILATTHYISYRALQRNTVPCSHKGASYYNCQTGAEANPYSRGCATITRCRNS	Campbell & Turner (2017), Front Plant Sci
	Medtr7g113080	MASNFYSQLFLVICATLLMTTMMSSSPTVDAAGGFELGGMEWIHQTKTATCEGSIADCMLQQGEEEFQFDNEINRRILATTKYISYGALQRNTVPCSRRGASYYNCRPGAQANPYSRGCSAITRCRG	Campbell & Turner (2017), Front Plant Sci
	Medtr8g083150	MASKSTIKLLTFFYFMLFGFMNLSSTVISLSSNHHHASICNGSIAECNQEDEQLMESEISRRFLEQRRYISEGALKRDKPVCNGGAGGEAYSKSAGCIPPPSNPYNRGCSKYYRCRSDS	Campbell & Turner (2017), Front Plant Sci
Solanum lycopersicum	Solyc01g067900.2	MAKVKSLSIFFISSIFSVVIVALLSPAAAGSAAAVAATGSHQLSYFPMTLSSSSSPICDGSIGDCLAEEDENEFGMESESSRRMLAYRRRYISYGALSSNRVPCSRRGASYYNCRPGAQANPYQRGCSAITRCRH	Campbell & Turner (2017), Front Plant Sci
	Solyc01g099520.2	MGVSSYLIVCVLVGAFFISMAAAGDSGSYDWMVPARSGECKGSIAECMAEEDEFALDSESNRRILATKKYISYGALQKNSVPCSRRGASYYNCKPGAQANPYTRGCSAITRCRS	Campbell & Turner (2017), Front Plant Sci
	Solyc02g014290.1	MGTSKAVIFIAMTLLLASITCEGRQIDYGALDRNRIPCNRRTNNMKNCHIGRPANPYVRGCEKINRCRSGNDIS	Campbell & Turner (2017), Front Plant Sci
	Solyc02g090960.1	MESPILLFLIIFLFTIGKNAVVVEAEVDRFGLEQVVSEDFELPMGMSGDDEIQLDGNGRSLLWNKFKYYISYGALSANRIPCPPRSGRSYYTHHCYHATGPAHPYTRGCSAITRCRR	Campbell & Turner (2017), Front Plant Sci
	Solyc07g063030.1	MASRPIFVFMLLATLAFAMVAESSFSSSSSFFNDPVVNSLGHNTGGGLDEWMTTGRIGDTLFADEEMMMPTESARRALNNQDHISYRAMSKNAIPCDRHGASYYQCTRMQKIRPYRRGCSKITRCQRR	Campbell & Turner (2017), Front Plant Sci
	Solyc09g074890.1	MAANSFCSIFIISSLLIAALIISGDATGGDFDVSGWIPMKSADSCEGSIAECMAAGEFEMDSESNRRILATTDYISYGALQSNSVPCSRRGASYYNCKTGAEANPYTRGCSAITRCRS	Campbell & Turner (2017), Front Plant Sci
	Solyc12g005460.1	MEFRLCIIIILSIFIIMIDPSSSLYNNFNIQHKNMDQLSSMMHVDISQRKCNGGVVGNCIDEEEEMMMESDISRRVLGGRNGYVSYGAMSRNNVPCNVRGASYYNCHANQQVNPYRRGCTQITRCARTNS	Campbell & Turner (2017), Front Plant Sci
	Solyc12g098510.1	MTTPGEKLQELQPQTHKMQKSQLYFNPLKTLFFLLLFSHAQMRFCSGVSVLDLKSVKDSNFNLMGKRGCSEKLQECSEMVDEEDMMDSESNRRVLLMQKKYISYGTLKRDLVPCNTPGASYYNCKAPGAANNYNRGCEIITRCAREVSDIKS	Campbell & Turner (2017), Front Plant Sci
Oryza sativa	Os01g10470	MAPPLLRGVPVLIALVVMAAVALLPAAAADDMGGVVASASGRRKMAAAAATCDGAVGECDVDDEEEVEEMALMGAAGAASGETLMRRSLAARRPTNRYVSYAALDANKVPCNKRGQSYYQNCASQKAANPYRRGCSAITRCARNTN	Campbell & Turner (2017), Front Plant Sci
	Os01g15320	MAAAAVALLAFLLAAASAASSASAAAATLVEGGVVGRAAVVMRRGGRTCRGTVGECMEFLGVDGEGEDELAAAATGKRRVLQGGSGYIGYDALRRDSVPCSQRGASYYNCQPGAEANPYSRGCSAITQCRG	Campbell & Turner (2017), Front Plant Sci
	Os01g25540	MAKSLLAASALLLALLLAVAGGAAAAGEVPLAWELGVGGGGGGGEEDSFGFSSEDAAADGAAVVRRVLQGQGYISYGALRRDTTPCSVRGASYYNCRPGGQANPYSRGCSAITRCRG	Campbell & Turner (2017), Front Plant Sci
	Os01g25560	MARPAIVAAPALLLLALLIALATGGADAAPGEVPLSWELGVVGADDAFGFPGEEAADSATAVVRRVLQQGSYISYGALRRDTTPCSVRGASYYNCQPGAEANPYSRGCSAITQCRG	Campbell & Turner (2017), Front Plant Sci
	Os01g70690	MPPPRRAALAAAAVLLLLVVAAATAQAVEVAPYCVGEPGEECVAGGGGEEAVAVAAAARRRLQGGGYISYDAMRRNAVPCSYRGASYYNCRPGGQANPYTRGCSAITQCRG	Campbell & Turner (2017), Front Plant Sci
	Os02g44940	MARAATVAAASSALLLALLLALAWGAAAGAGEVPLGWELGVGVGGGSGDDDGFGFSGAAADGAAVVRRVLQGRGYISYGALRRDTTPCSVRGASYYNCRPGGQANPYSRGCSAITRCRG	Campbell & Turner (2017), Front Plant Sci
	Os03g22440	MARRAPPFVLLVAAAAAALVVVPATAATAEALVAHWGMRAAPCLEGTVEEECVADGEVGVVGLRRWQRRRRLFQLMDDYGGGWAGAAAAAQYISYAALMRNSVPCSIPGASYYNCRPGADANPYTRGCSAITQCRD	Campbell & Turner (2017), Front Plant Sci
	Os04g54090	MGVVASGRWQMAAAVETCDGAVRECDVDDRGGGGGDGVDGGGRRRRRRGDADAAADELVSCNKRGQSYYQNCASQKAGNPYRRGCSAITRCARNTN	Campbell & Turner (2017), Front Plant Sci
	Os05g11330	MARLGIGVAAAAAAVVAATLVVSCLRASPAEAYSGGGLGYSQLLTTAHLGAISSSSCGGRLGRQCSAAVGADGGLLRRALAARKPTNRYVSYSALDANKVPCNKRGQTYYQNCASQQAANPYRRGCSAITRCSRNMN	Campbell & Turner (2017), Front Plant Sci
	Os07g13440	MAKARVNLTVVVGLSLVALLVLTAVEDVGVSADNEIGYTTMNHDDIPGTPKLLHPGGPANTYTRGCEKEQDCRD	Campbell & Turner (2017), Front Plant Sci
	Os10g18170	MARRRILPLLLVLLLTVAVATSSASAYGADDGVTVMRRVLDTAAPAPAPGPAPGGAMANTTTSGYISYDALFADRVPCSLRGASYYNCHPGAEANPYTRGCSAITQCRG	Campbell & Turner (2017), Front Plant Sci
	Os11g26880	MPPPSITTTTTKLFLLLLLLHGGHCLKSLDMAMEMEMDSEAHSRMLWESSSSNGRRYISYDALRSDVVPCSRQGVPYYNCRIMTTANPYTRGCETITRCRDVDP	Campbell & Turner (2017), Front Plant Sci
	Os12g35670	MAAAARFLAVLLLVLAVAAASSAAASLAGGGDRHLQLGMLSTGGECRGTVGECLEGGDVDGEEGELGSASGEAHRRVLAGRGYISYQSLRRDSVPCSRRGASYYNCRPGASANPYHRGCSRITRCRG	Campbell & Turner (2017), Front Plant Sci
	Os12g35690	MLLSPTRFFFPLSSPLLSIASAATLHHSHSPTPPPSRAMAAAAAVRSVAISLFVVALAVAAFAWSPSSLAGGASHHLRLEEVASAAGAGAAGHGSMSAAAGKDGGASAAAHGSAPAAAGIDKNGYLSFFAAMRRDSVPCTRKGASYYNCVPGAPPSPYNRSCEHITRCHG	Campbell & Turner (2017), Front Plant Sci
